# Ontology-aware DNA methylation classification with a curated atlas of human tissues and cell types

**DOI:** 10.1101/2025.04.18.649618

**Authors:** Mirae Kim, Ruth Dannenfelser, Yufei Cui, Genevera Allen, Vicky Yao

## Abstract

DNA methylation (DNAm) is a core gene regulatory mechanism that captures cellular responses to short- and long-term stimuli such as environmental exposures, aging, and cellular differentiation. Although DNAm has proven valuable as a baseline biomarker for aging by enabling robust characterization of disease-associated methylation shifts associated with age, its potential to reveal analogous shifts in the context of tissue remains underexplored. A major obstacle has been the absence of comprehensive, curated reference atlases spanning diverse normal human tissues, limiting most existing work to disease-subtype differentiation or localized tissue comparisons. To bridge this gap, we assemble the largest and most diverse atlas of exclusively healthy human tissue and cell samples profiled by 450K arrays, comprising of 16,959 samples across 86 tissues and cell types. Leveraging this resource, we introduce an ontology-aware classification framework that identifies robust CpG features associated with tissue and cell identity while integrating known anatomical and functional relationships (e.g., prefrontal cortex in the brain, leukocytes in blood). Our novel application of Minipatch learning distills a set of 190 CpG sites that can accurately support multi-label classification. We further validate our approach through an ontology-based label transfer task, demonstrating the effectiveness of ontology-informed learning to accurately predict relevant labels for 31 tissues and cell types not seen during training. These findings underscore the potential of our framework to enhance our understanding of healthy methylation landscapes and facilitate future applications in disease detection and personalized medicine.
