## Supplementary Table 2 for "Ontology-aware DNA methylation classification with a curated atlas of human tissues and cell types"

### Sheet: Sheet1
Training ID	Training Name	Count	Tissue ID	ICC
CL:0000738	leukocyte	1268	CL:0000738	0.980681
UBERON:0001987	placenta	1042	UBERON:0001987	0.968731
UBERON:0002331	umbilical cord	1021	UBERON:0002331	0.990723
UBERON:0012168	umbilical cord blood	768	UBERON:0012168	0.980371
UBERON:0000451	prefrontal cortex	510	UBERON:0000451	0.971966
CL:0000084	T cell	430	CL:0000084	0.980217
UBERON:0001871	temporal lobe	420	UBERON:0001871	0.953906
CL:2000001	peripheral blood mononuclear cell	417	CL:2000001	0.981736
UBERON:0001836	saliva	400	UBERON:0001836	0.963284
UBERON:0001155	colon	341	UBERON:0001155	0.977375
CL:0000019	sperm	326	CL:0000019	0.985979
UBERON:0000310	breast	314	UBERON:0000310	0.979932
CL:0000910;BTO:0000289	cytotoxic T cell	217	CL:0000910;BTO:0000289	0.981575
CL:0000236	B cell	216	CL:0000236	0.979817
UBERON:0002107	liver	216	UBERON:0002107	0.96436
CL:0000576	monocyte	211	CL:0000576	0.987752
UBERON:0002424	oral epithelium	156	UBERON:0002424	0.967287
CL:0000623	natural killer cell	130	CL:0000623	0.979352
CL:0000057	fibroblast	117	CL:0000057	0.934756
CL:0000148	melanocyte	109	CL:0000148	0.977238
UBERON:0000945	stomach	102	UBERON:0000945	0.976243
UBERON:0001264	pancreas	102	UBERON:0001264	0.967205
UBERON:0002113	kidney	101	UBERON:0002113	0.985458
UBERON:0004802	respiratory tract epithelium	94	UBERON:0004802	0.986131
UBERON:0005384	nasal cavity epithelium	92	UBERON:0005384	0.972679
UBERON:0002046	thyroid gland	85	UBERON:0002046	0.988624
UBERON:0002728	entorhinal cortex	76	UBERON:0002728	0.98275
UBERON:0001870	frontal cortex	75	UBERON:0001870	0.98737
UBERON:0002371	bone marrow	74	UBERON:0002371	0.915705
UBERON:0002037	cerebellum	71	UBERON:0002037	0.981794
UBERON:0002048	lung	68	UBERON:0002048	0.967659
CL:0000775	neutrophil	68	CL:0000775	0.990117
UBERON:0000006	islet of Langerhans	68	UBERON:0000006	0.981819
UBERON:0035818	visceral fat	57	UBERON:0035818	0.983957
CL:0000056	myoblast	56	CL:0000056	0.945634
CL:0002322;BTO:0001086	embryonic stem cell	50	CL:0002322;BTO:0001086	0.964436
UBERON:0002418	cartilage tissue	50	UBERON:0002418	0.972168
UBERON:0001295	endometrium	48	UBERON:0001295	0.989302
UBERON:0000955	brain	47	UBERON:0000955	0.967232
UBERON:0001016	nervous system	42
UBERON:0002190	subcutaneous adipose tissue	41	UBERON:0002190	0.977966
UBERON:0000002	uterine cervix	37	UBERON:0000002	0.96329
UBERON:0001043	esophagus	33	UBERON:0001043	0.960725
CL:0000542	lymphocyte	27	CL:0000542	0.962421
UBERON:0002367	prostate gland	25	UBERON:0002367	0.955443
UBERON:0002097	skin of body	24	UBERON:0002097	0.986035
CL:0000094	granulocyte	17	CL:0000094	0.987115
UBERON:0001005	airway	16	UBERON:0001005	0.96427
UBERON:0000992	ovary	15	UBERON:0000992	0.97792
UBERON:0001052	rectum	15	UBERON:0001052	0.980248
UBERON:0002481	bone tissue	13	UBERON:0002481	0.966679
UBERON:0003889	fallopian tube	13	UBERON:0003889	0.964547
UBERON:0004535	cardiovascular system	10
UBERON:8450002	excretory system	6
UBERON:0001032	sensory system	4
