## Supplementary Table 3 for "Ontology-aware DNA methylation classification with a curated atlas of human tissues and cell types"

### Sheet: Minipatch probe annotations
probe	CpG_chrm	CpG_beg	CpG_end	probe_strand	CGI	CGIposition
cg00715290	chr1	2290367	2290369	-	CGI:chr1:2290759-2291130	N_Shore
cg26607673	chr1	3557358	3557360	+
cg06202149	chr1	3689321	3689323	+	CGI:chr1:3690532-3690989	N_Shore
cg18679190	chr1	16982285	16982287	+	CGI:chr1:16980056-16980868	S_Shore
cg26227957	chr1	19220790	19220792	+
cg08233218	chr1	19496630	19496632	+
cg00859858	chr1	37478655	37478657	+
cg00036110	chr1	39680987	39680989	-	CGI:chr1:39683759-39684341	N_Shelf
cg12627726	chr1	40824736	40824738	-
cg14614754	chr1	119747299	119747301	+
cg08847140	chr1	146018234	146018236	-	CGI:chr1:146019304-146019601	N_Shore
cg07790752	chr1	147630102	147630104	-
cg22719658	chr1	151771234	151771236	+
cg09036468	chr1	151834416	151834418	+	CGI:chr1:151837984-151839208	N_Shelf
cg11194994	chr1	160206183	160206185	+	CGI:chr1:160205300-160205912	S_Shore
cg08864944	chr1	164664247	164664249	-
cg00174428	chr1	165235553	165235555	+	CGI:chr1:165235264-165236270	Island
cg20141108	chr1	165938621	165938623	+	CGI:chr1:165941403-165941741	N_Shelf
cg27526649	chr1	207958658	207958660	+	CGI:chr1:207958982-207959772	N_Shore
cg24591105	chr1	230279478	230279480	-	CGI:chr1:230279596-230279943	N_Shore
cg05697274	chr1	230279630	230279632	+	CGI:chr1:230279596-230279943	Island
cg07159228	chr1	232045876	232045878	-
cg24764372	chr2	8031245	8031247	-	CGI:chr2:8027892-8028156	S_Shelf
cg12167548	chr2	8324632	8324634	-
cg03600512	chr2	9228028	9228030	-
cg25739938	chr2	9470491	9470493	+	CGI:chr2:9474065-9475106	N_Shelf
cg18947276	chr2	48567927	48567929	-
cg26890101	chr2	70258504	70258506	+	CGI:chr2:70258099-70258547	Island
cg12927730	chr2	96595036	96595038	+
cg01243465	chr2	127631631	127631633	-
cg00703885	chr2	127682672	127682674	-
cg22542731	chr2	127682699	127682701	-
cg22190361	chr2	174022151	174022153	+	CGI:chr2:174025515-174026086	N_Shelf
cg19738283	chr2	176112073	176112075	+	CGI:chr2:176112556-176112812	N_Shore
cg08153883	chr2	200306085	200306087	-	CGI:chr2:200306477-200307769	N_Shore
cg01631497	chr2	205698574	205698576	-
cg17730428	chr2	216081477	216081479	+	CGI:chr2:216081601-216082011	N_Shore
cg17420028	chr2	239220892	239220894	+
cg00116699	chr2	239283563	239283565	-
cg16324121	chr3	9912588	9912590	+	CGI:chr3:9915138-9915980	N_Shelf
cg02990094	chr3	12484812	12484814	+	CGI:chr3:12484250-12484847	Island
cg11084015	chr3	31724453	31724455	+
cg05120113	chr3	33098667	33098669	-	CGI:chr3:33096591-33097277	S_Shore
cg08545213	chr3	37917864	37917866	-
cg22065514	chr3	48564606	48564608	-
cg21878275	chr3	64687824	64687826	+	CGI:chr3:64685411-64688281	Island
cg20118409	chr3	100160261	100160263	+
cg21792134	chr3	121772534	121772536	-
cg15595044	chr3	128618013	128618015	+	CGI:chr3:128617563-128618270	Island
cg19449917	chr3	157105566	157105568	-
cg17343451	chr3	184181915	184181917	+	CGI:chr3:184185598-184186707	N_Shelf
cg03225235	chr4	5812915	5812917	+
cg03485217	chr4	10684675	10684677	+
cg03786225	chr4	40649348	40649350	-
cg16173191	chr4	81214452	81214454	-	CGI:chr4:81214734-81215381	N_Shore
cg20040872	chr4	110030352	110030354	-
cg26161997	chr4	123359894	123359896	+
cg17385088	chr4	152690407	152690409	-
cg20325922	chr4	183995904	183995906	+
cg23006040	chr4	187607164	187607166	+
cg07516556	chr5	1474980	1474982	-
cg01608001	chr5	15026741	15026743	+
cg10938702	chr5	43039764	43039766	-	CGI:chr5:43040243-43040531	N_Shore
cg17838359	chr5	53485070	53485072	-	CGI:chr5:53481958-53482166	S_Shelf
cg10487428	chr5	60263390	60263392	+
cg01209150	chr5	67300393	67300395	-
cg05408284	chr5	134904447	134904449	+	CGI:chr5:134904564-134905624	N_Shore
cg20300655	chr5	134967881	134967883	+
cg21554217	chr5	139517881	139517883	+	CGI:chr5:139517875-139518390	Island
cg26104475	chr5	170266171	170266173	-
cg17837526	chr5	172983485	172983487	-	CGI:chr5:172983775-172984158	N_Shore
cg17238150	chr6	3064103	3064105	-	CGI:chr6:3063577-3064319	Island
cg01959262	chr6	3283811	3283813	+
cg07006075	chr6	16251550	16251552	-
cg17670868	chr6	28078669	28078671	-
cg01044849	chr6	30034945	30034947	-
cg03094134	chr6	30329396	30329398	-	CGI:chr6:30326392-30327294	S_Shelf
cg13079571	chr6	30329479	30329481	+	CGI:chr6:30326392-30327294	S_Shelf
cg04425551	chr6	30329560	30329562	-	CGI:chr6:30326392-30327294	S_Shelf
cg17080697	chr6	30329604	30329606	+	CGI:chr6:30326392-30327294	S_Shelf
cg19047804	chr6	30329722	30329724	+	CGI:chr6:30326392-30327294	S_Shelf
cg21426759	chr6	30335348	30335350	+
cg01517384	chr6	31356078	31356080	+	CGI:chr6:31356169-31357434	N_Shore
cg27548429	chr6	37602706	37602708	+
cg05992235	chr6	43765143	43765145	+
cg07453778	chr6	90615435	90615437	-	CGI:chr6:90611058-90611500	S_Shelf
cg04334496	chr6	133632466	133632468	+
cg05368910	chr6	134589922	134589924	-
cg06863300	chr6	157406456	157406458	-
cg06767187	chr7	2600492	2600494	-
cg10504632	chr7	40552010	40552012	+
cg25548328	chr7	43762905	43762907	-	CGI:chr7:43758224-43759241	S_Shelf
cg07856521	chr7	72334191	72334193	+	CGI:chr7:72335772-72337783	N_Shore
cg23545793	chr7	98329233	98329235	-
cg16844053	chr7	148707885	148707887	-
cg11344729	chr7	151638103	151638105	-
cg06547541	chr8	1012833	1012835	-	CGI:chr8:1012315-1012747	S_Shore
cg26571487	chr8	6621029	6621031	-
cg10679266	chr8	6938457	6938459	-
cg06944112	chr8	70666449	70666451	-	CGI:chr8:70668815-70669415	N_Shelf
cg03309455	chr8	87832889	87832891	+
cg16290866	chr8	96155539	96155541	+	CGI:chr8:96157503-96158204	N_Shore
cg06688910	chr8	121454714	121454716	-
cg04128945	chr8	143183416	143183418	-	CGI:chr8:143185912-143186407	N_Shelf
cg14101959	chr9	125467513	125467515	+
cg16827459	chr9	126614989	126614991	+	CGI:chr9:126610458-126615827	Island
cg10082841	chr9	127927041	127927043	+	CGI:chr9:127927099-127927936	N_Shore
cg13409439	chr9	132164908	132164910	+	CGI:chr9:132161326-132164591	S_Shore
cg22866998	chr10	326648	326650	+	CGI:chr10:326992-327219	N_Shore
cg05559808	chr10	29545271	29545273	-
cg25158147	chr10	52313389	52313391	-	CGI:chr10:52314229-52315067	N_Shore
cg03525069	chr10	69816488	69816490	-
cg10775231	chr10	80207909	80207911	+	CGI:chr10:80207233-80207761	S_Shore
cg16066219	chr10	112375295	112375297	+
cg10199606	chr10	117734805	117734807	-	CGI:chr10:117734982-117735480	N_Shore
cg08078028	chr10	119042583	119042585	-	CGI:chr10:119042149-119042714	Island
cg10186347	chr10	119677306	119677308	-
cg03458096	chr10	127306792	127306794	-
cg03872736	chr11	2220018	2220020	+
cg25831522	chr11	8758416	8758418	+
cg15094908	chr11	11521550	11521552	-
cg25600606	chr11	33286798	33286800	+
cg04036920	chr11	33540956	33540958	-
cg03479289	chr11	33541830	33541832	+
cg03433986	chr11	62710151	62710153	-	CGI:chr11:62709298-62710009	S_Shore
cg23669043	chr11	66568772	66568774	-	CGI:chr11:66568104-66568680	S_Shore
cg14249520	chr11	68762708	68762710	-
cg11155924	chr11	70603152	70603154	-
cg09383860	chr11	71998790	71998792	+
cg12187358	chr11	111549544	111549546	-
cg08672956	chr11	116770216	116770218	+	CGI:chr11:116772593-116773176	N_Shelf
cg20615117	chr11	121499392	121499394	+
cg16337273	chr11	126291024	126291026	+
cg05299398	chr11	128760126	128760128	+
cg20203469	chr11	134256389	134256391	-	CGI:chr11:134253315-134254102	S_Shelf
cg23427362	chr12	2226105	2226107	+	CGI:chr12:2229996-2230449	N_Shelf
cg00770871	chr12	2890673	2890675	-	CGI:chr12:2890499-2891472	Island
cg07052231	chr12	7210943	7210945	-
cg13233461	chr12	53956424	53956426	-	CGI:chr12:53954911-53955594	S_Shore
cg21703606	chr12	54034099	54034101	+	CGI:chr12:54033241-54034925	Island
cg00692047	chr12	56020150	56020152	-
cg25194194	chr12	68749650	68749652	-	CGI:chr12:68746035-68746426	S_Shelf
cg19641325	chr12	116426810	116426812	+
cg25769122	chr12	132363070	132363072	+	CGI:chr12:132361740-132362649	S_Shore
cg21253130	chr13	32034966	32034968	+	CGI:chr13:32031183-32031766	S_Shelf
cg02658969	chr13	97535052	97535054	-
cg02198895	chr13	110107076	110107078	-
cg12081643	chr13	110150297	110150299	-
cg16318226	chr13	113016733	113016735	-	CGI:chr13:113016615-113016877	Island
cg22904296	chr14	23118477	23118479	-
cg06738602	chr14	52313915	52313917	+	CGI:chr14:52313969-52315291	N_Shore
cg15445722	chr14	67188760	67188762	+
cg13680965	chr14	68493671	68493673	-
cg09387844	chr14	74636922	74636924	-
cg10005947	chr14	99936873	99936875	-
cg22894805	chr15	41691574	41691576	-
cg13488556	chr15	43239848	43239850	+
cg13707514	chr15	43879528	43879530	+
cg00309133	chr15	69159980	69159982	-	CGI:chr15:69160112-69161600	N_Shore
cg26227523	chr15	76994901	76994903	+
cg01871498	chr16	4805521	4805523	-	CGI:chr16:4802116-4803175	S_Shelf
cg08733553	chr16	23584455	23584457	+
cg00084577	chr16	30709817	30709819	+
cg16353254	chr16	48499011	48499013	-	CGI:chr16:48496624-48496898	S_Shelf
cg16397028	chr16	72850681	72850683	-
cg04539283	chr16	74984379	74984381	+	CGI:chr16:74984498-74985347	N_Shore
cg03376089	chr17	17936094	17936096	+
cg09163035	chr17	38898472	38898474	-
cg01359809	chr17	40472199	40472201	+
cg22156456	chr17	41687986	41687988	+	CGI:chr17:41688581-41689698	N_Shore
cg25282715	chr17	44771619	44771621	+	CGI:chr17:44774937-44776283	N_Shelf
cg09879253	chr17	47857992	47857994	-
cg12349832	chr17	74955144	74955146	-
cg08837215	chr17	76446997	76446999	+
cg12131324	chr17	80902993	80902995	-	CGI:chr17:80906230-80906478	N_Shelf
cg22187660	chr17	81279829	81279831	+	CGI:chr17:81280607-81280808	N_Shore
cg10133935	chr19	1423753	1423755	+	CGI:chr19:1423753-1424007	Island
cg20732787	chr19	3191212	3191214	+	CGI:chr19:3190636-3191420	Island
cg22997601	chr19	5115612	5115614	-	CGI:chr19:5119209-5119434	N_Shelf
cg05323251	chr19	10339265	10339267	-	CGI:chr19:10333012-10335346	S_Shelf
cg19224203	chr19	12806427	12806429	-	CGI:chr19:12806565-12806862	N_Shore
cg18462898	chr19	19171641	19171643	-	CGI:chr19:19170189-19170751	S_Shore
cg27563174	chr19	35269957	35269959	-	CGI:chr19:35267133-35269962	Island
cg13659813	chr19	38832327	38832329	-	CGI:chr19:38831624-38831934	S_Shore
cg13981787	chr19	51501921	51501923	-
cg12339328	chr20	18510839	18510841	-	CGI:chr20:18507440-18508160	S_Shelf
cg09921555	chr20	44961384	44961386	-	CGI:chr20:44960079-44960542	S_Shore
cg27305917	chr21	45976858	45976860	+	CGI:chr21:45972581-45974622	S_Shelf
cg26394940	chr22	46053580	46053582	+	CGI:chr22:46053752-46054235	N_Shore
cg11153400	chr22	46053617	46053619	+	CGI:chr22:46053752-46054235	N_Shore

### Sheet: Minipatch probes chr
CpG_chrm	# Minpatch probes	# Total probes	Minipatch / Total Probes per Chr
chr1	22	30101	0.000730873
chr2	17	20967	0.000810798
chr3	12	14939	0.000803267
chr4	9	11547	0.000779423
chr5	11	14337	0.000767246
chr6	18	21522	0.000836353
chr7	7	18062	0.000387554
chr8	8	12824	0.00062383
chr9	4	6390	0.000625978
chr10	10	15260	0.000655308
chr11	17	18961	0.000896577
chr12	9	15032	0.000598723
chr13	5	7181	0.000696282
chr14	6	9474	0.000633312
chr15	5	9458	0.000528653
chr16	6	15079	0.000397904
chr17	10	19209	0.000520589
chr19	9	17562	0.00051247
chr20	2	7250	0.000275862
chr21	1	2761	0.000362188
chr22	2	5852	0.000341763
