## Supplementary Table 4 for "Ontology-aware DNA methylation classification with a curated atlas of human tissues and cell types"

### Sheet: Sheet1
Training ID	Training Name	Minipatch Learning - Multilabel SVM	Differential Methylation - Correlation	Avg. Num Probes (Differential Methylation)
CL:0000019	sperm	1	1	237518
CL:0002322;BTO:0001086	embryonic stem cell	1	1	77017
UBERON:0000945	stomach	1	0.988764	99959
CL:0000056	myoblast	1	1	92498
UBERON:0001295	endometrium	1	0.979592	58303
UBERON:0001987	placenta	1	1	241655
UBERON:0000002	uterine cervix	1	0	17530
UBERON:0002046	thyroid gland	1	0.988372	66799
UBERON:0001016	nervous system	1	0	86555
UBERON:0002113	kidney	1	0.971154	64073
CL:0000148	melanocyte	1	1	84588
UBERON:0002418	cartilage tissue	1	0.789474	56144
UBERON:0004802	respiratory tract epithelium	1	0.903846	108418
UBERON:0002107	liver	0.994845	1	143893
UBERON:0000079	male reproductive system	0.988439
UBERON:0000178	blood	0.98602
UBERON:0002390	hematopoietic system	0.983929
UBERON:0001005	airway	0.982143	0.25	31042
UBERON:0000059	large intestine	0.981982
CL:0000576	monocyte	0.980952	0.868313	184489
UBERON:0002050	embryonic structure	0.974532
CL:0000738	leukocyte	0.974461	0.88585	237455
UBERON:0002097	skin of body	0.971963	0.291139	11596
UBERON:0000310	breast	0.97	0.996283	171508
UBERON:0002416	integumental system	0.965235
UBERON:8450002	excretory system	0.96		1166
UBERON:0012168	umbilical cord blood	0.956633	0.961039	188074
UBERON:0002331	umbilical cord	0.953224		237743
UBERON:0001155	colon	0.948012	0.942652	177524
UBERON:0002048	lung	0.944444	0.768116	32610
UBERON:0000949	endocrine system	0.943231
UBERON:0000955	brain	0.938385	0.027027	40204
UBERON:0001264	pancreas	0.927152	0.564516	71078
UBERON:0035818	visceral fat	0.924528	0.141089	67703
CL:0000094	granulocyte	0.913043	0	9134
CL:0000057	fibroblast	0.912698	1	153822
UBERON:0005384	nasal cavity epithelium	0.907692	0.712963	71897
UBERON:0001032	sensory system	0.901639		708
UBERON:0000990	reproductive system	0.889024
CL:0000236	B cell	0.886076	0.977273	179711
UBERON:0002204	musculoskeletal system	0.847682
CL:0000084	T cell	0.846705	0.844828	187814
UBERON:0001004	respiratory system	0.845833
UBERON:0001007	digestive system	0.84375
UBERON:0003889	fallopian tube	0.833333	1	2061
CL:2000001	peripheral blood mononuclear cell	0.819237	0.645361	173100
UBERON:0000006	islet of Langerhans	0.818182	0.525641	84049
UBERON:0002190	subcutaneous adipose tissue	0.8	0.0361991	36877
CL:0000542	lymphocyte	0.794684	0	19227
UBERON:0000956	cerebral cortex	0.79063
UBERON:0001013	adipose tissue	0.779221
UBERON:0002367	prostate gland	0.772727	1	19871
UBERON:0002330	exocrine system	0.772277
UBERON:0003134	female reproductive organ	0.757576
CL:0000910;BTO:0000289	cytotoxic T cell	0.75	0.573668	177626
UBERON:0000992	ovary	0.75	0.823529	6357
UBERON:0001870	frontal cortex	0.732283		130790
UBERON:0000451	prefrontal cortex	0.675472	0.756906	193588
UBERON:0002384	connective tissue	0.635135
UBERON:0001836	saliva	0.606426	0.542453	170715
UBERON:0000483	epithelium	0.565217
UBERON:0002424	oral epithelium	0.520958	0.212121	113961
UBERON:0001043	esophagus	0.444444	0.416667	46684
UBERON:0002481	bone tissue	0.4375	0.227273	1834
UBERON:0001871	temporal lobe	0.376147	0.333333	186394
CL:0000623	natural killer cell	0.298507	0.921053	107564
CL:0000775	neutrophil	0.25	0.214511	101699
UBERON:0002037	cerebellum	0.109453	0.284	119819
UBERON:0004535	cardiovascular system	0	0.0263158	2546
UBERON:0002728	entorhinal cortex	0	0.143678	87210
UBERON:0002371	bone marrow	0	0	50537
UBERON:0001052	rectum	0	0.046729	12268
