## Supplementary Table 5 for "Ontology-aware DNA methylation classification with a curated atlas of human tissues and cell types"

### Sheet: Sheet1
Training ID	Training Name	Minipatch Learning - Multilabel SVM	Differential Methylation - Correlation	Avg. Num Probes (Differential Methylation)
CL:0000019	sperm	1	1	237518
CL:0000056	myoblast	1	1	92498
UBERON:0004802	respiratory tract epithelium	1	0.999034	108418
UBERON:0001295	endometrium	1	0.999903	58303
UBERON:0002046	thyroid gland	1	0.999903	66799
UBERON:0002113	kidney	0.999903	0.99971	64073
UBERON:0001987	placenta	0.999903	0.99942	241655
UBERON:0001016	nervous system	0.999807	0.995942	86555
UBERON:0001005	airway	0.999807	0.995363	31042
CL:0000148	melanocyte	0.999614	0.999807	84588
UBERON:0003889	fallopian tube	0.999517	0.999614	2061
CL:0002322;BTO:0001086	embryonic stem cell	0.999517	0.99971	77017
UBERON:0000992	ovary	0.999324	0.999614	6357
UBERON:0002418	cartilage tissue	0.999227	0.998358	56144
CL:0000576	monocyte	0.999131	0.996909	184489
UBERON:0004535	cardiovascular system	0.999034	0.9886	2546
UBERON:0035818	visceral fat	0.998841	0.966477	67703
CL:0000057	fibroblast	0.998744	0.996039	153822
UBERON:0000079	male reproductive system	0.998744
UBERON:0002367	prostate gland	0.998744	0.999227	19871
UBERON:8450002	excretory system	0.998551		1166
UBERON:0002190	subcutaneous adipose tissue	0.997778	0.936624	36877
UBERON:0002107	liver	0.997681	0.997392	143893
UBERON:0000945	stomach	0.997585	0.998551	99959
UBERON:0001052	rectum	0.997392	0.98918	12268
UBERON:0002097	skin of body	0.996909	0.994493	11596
UBERON:0000310	breast	0.996909	0.995459	171508
CL:0000236	B cell	0.996812	0.99942	179711
UBERON:0001043	esophagus	0.996715	0.996425	46684
UBERON:0000059	large intestine	0.996619
UBERON:0002048	lung	0.996522	0.997005	32610
UBERON:0000002	uterine cervix	0.996425	0.992754	17530
UBERON:0005384	nasal cavity epithelium	0.996232	0.995556	71897
UBERON:0001264	pancreas	0.996039	0.990919	71078
UBERON:0001032	sensory system	0.995459		708
CL:0000094	granulocyte	0.995459	0.984253	9134
UBERON:0001155	colon	0.995363	0.990919	177524
UBERON:0012168	umbilical cord blood	0.994976	0.987537	188074
UBERON:0001013	adipose tissue	0.994687
UBERON:0000006	islet of Langerhans	0.994107	0.993817	84049
UBERON:0003134	female reproductive organ	0.99401
CL:0000775	neutrophil	0.992658	0.975944	101699
UBERON:0000949	endocrine system	0.992271
UBERON:0002371	bone marrow	0.992175	0.992851	50537
UBERON:0000178	blood	0.991885
UBERON:0002204	musculoskeletal system	0.991498
UBERON:0002416	integumental system	0.991305
UBERON:0002481	bone tissue	0.991209	0.997585	1834
CL:0000910;BTO:0000289	cytotoxic T cell	0.991209	0.983576	177626
UBERON:0001004	respiratory system	0.989953
UBERON:0002390	hematopoietic system	0.98947
CL:0000738	leukocyte	0.986475	0.940199	237455
UBERON:0000955	brain	0.985895	0.985315	40204
UBERON:0002424	oral epithelium	0.985605	0.979422	113961
CL:0000623	natural killer cell	0.984832	0.990532	107564
CL:0000084	T cell	0.984253	0.981644	187814
UBERON:0002728	entorhinal cortex	0.983383	0.980678	87210
UBERON:0002384	connective tissue	0.982127
UBERON:0002037	cerebellum	0.977973	0.982707	119819
UBERON:0000990	reproductive system	0.97778
UBERON:0001007	digestive system	0.972466
UBERON:0001836	saliva	0.971597	0.963095	170715
UBERON:0000483	epithelium	0.968989
UBERON:0000451	prefrontal cortex	0.968699	0.968699	193588
UBERON:0001870	frontal cortex	0.966283		130790
CL:0000542	lymphocyte	0.963578	0.959811	19227
CL:2000001	peripheral blood mononuclear cell	0.952372	0.973336	173100
UBERON:0002330	exocrine system	0.952179
UBERON:0001871	temporal lobe	0.949473	0.958458	186394
UBERON:0000956	cerebral cortex	0.933919
UBERON:0002050	embryonic structure	0.898077
UBERON:0002331	umbilical cord	0.896435		237743
