## Supplementary Table 6 for "Ontology-aware DNA methylation classification with a curated atlas of human tissues and cell types"

### Sheet: merged
Original tissue name	Original tissue ID	merged tissue ID	merged tissue name
cervix squamous epithelium	UBERON:0006922	UBERON:0000002	uterine cervix
immature T cell	CL:0002420	CL:0000084	T cell
mature T cell	CL:0002419	CL:0000084	T cell
memory T cell	CL:0000813	CL:0000084	T cell
epithelium of bronchus	UBERON:0002031	UBERON:0004802	respiratory tract epithelium
esophageal squamous epithelium	UBERON:0006920	UBERON:0001043	esophagus
buccal epithelium	UBERON:0008420	UBERON:0002424	oral epithelium
mucosa of stomach	UBERON:0001199	UBERON:0000945	stomach
sigmoid colon	UBERON:0001159	UBERON:0001155	colon
orbitofrontal cortex	UBERON:0004167	UBERON:0000451	prefrontal cortex
dorsolateral prefrontal cortex	UBERON:0009834	UBERON:0000451	prefrontal cortex
hippocampal formation	UBERON:0002421	UBERON:0001871	temporal lobe
middle temporal gyrus	UBERON:0002771	UBERON:0001871	temporal lobe
temporal pole	UBERON:0002576	UBERON:0001871	temporal lobe
buccal mucosa	UBERON:0006956	UBERON:0002424	oral epithelium
oral epithelium	UBERON:0002424	UBERON:0002424	oral epithelium

### Sheet: system-aid
Original tissue name	Original tissue ID	System tissue ID	System tissue name
cornea	UBERON:0000964	UBERON:0001032	sensory system
left cardiac atrium	UBERON:0002079	UBERON:0004535	cardiovascular system
ascending aorta	UBERON:0001496	UBERON:0004535	cardiovascular system
neuron	CL:0000540	UBERON:0001016	nervous system
anterior cingulate gyrus	UBERON:0002756	UBERON:0001016	nervous system
corpus callosum	UBERON:0002336	UBERON:0001016	nervous system
ureter	UBERON:0000056	UBERON:8450002	excretory system
